# DHX30 is a replication stress-responsive R-loop helicase that safe-guards genome stability

**DOI:** 10.64898/2026.10.25.761626

**Authors:** Elena R. Nedelcu, Nan Cher Yeo, Hannes Huber, Archana B. Prusty, Thinh Q. Truong, Nghi Dang, Sönke Harder, Johannes Lederbauer, Ivana Lessel, Nina Ripin, Christina Kiel, Utz Fischer, Hans-Jürgen Kreienkamp, Davor Lessel

## Abstract

R-loops are three-stranded nucleic acid structures formed primarily during transcription that can obstruct replication fork progression, leading to replication stress and genome instability. Although RNA helicases are increasingly implicated in R-loop metabolism, how individual helicases safeguard genome integrity remains incompletely understood. Here we identify DHX30, a neurodevelopmental disorder-associated DExH-box RNA helicase, as a replication stress-responsive regulator of R-loops. We show that DHX30 localizes to the nucleus in addition to its known cytoplasmic and mitochondrial pools, and that its nuclear abundance increases following aphidicolin or camptothecin treatment. DHX30 deficiency results in RNA:DNA hybrid accumulation in human cells and zebrafish, R-loop-dependent DNA double-strand breaks, micronucleus formation, reduced DNA synthesis, and altered expression of immediate-early stress genes under basal conditions and following replication perturbation. Biochemically, DHX30 binds branched nucleic acid structures and directly unwinds R-loop substrates containing a 3′ single-stranded RNA overhang in an ATP- and polarity-dependent manner. Proteomic analyses place DHX30 within a nuclear network of RNA- and R-loop-associated factors, including the RNA helicase DHX9. These findings establish DHX30 as a conserved R-loop-resolving helicase that protects from R-loop-induced replication perturbations, contributes to transcriptional homeostasis, and maintains genome stability, thereby providing a mechanistic framework for understanding *DHX30*-associated neurodevelopmental disorders.
