## Supplementary table 1 for "DHX30 is a replication stress-responsive R-loop helicase that safe-guards genome stability"

### Sheet: Tabelle1
Supplementary Table 1. Primer and probe sequences used for RT-qPCR analysis.
All oligonucleotide sequences are shown in the 5′ to 3′ direction. HPRT1 was used as the reference gene. Hydrolysis probes were labeled with 6-FAM at the 5′ end and OQA at the 3′ end. Oligonucleotides were obtained from Merck/Sigma-Aldrich.
Gene	Forward primer (5′→3′)	Reverse primer (5′→3′)	Probe (5′→3′)
EGR1	TGACCGCAGAGTCTTTTCC	CGGCCAGTATAGGTGATGG	[6-FAM]-TGGTGGAGACCAGTTACCCCAGCCA-[OQA]
PMAIP1	GAGATGCCTGGGAAGAAGG	CGGAAGTTCAGTTTGTCTCC	[6-FAM]-CAGCAGAGCTGGAAGTCGAGTGTGCT-[OQA]
HPRT1	CTTTGCTTTCCTTGGTCAGG	TCAAATCCAACAAAGTCTGGC	[6-FAM]-GCTTGCTGGTGAAAAGGACCCCACG-[OQA]
