## Supplementary table 4 for "DHX30 is a replication stress-responsive R-loop helicase that safe-guards genome stability"

### Sheet:  results
Supplementary Table 4.
Description: Mass spectrometry analysis of proteins co-immunoprecipitated with DHX30-GFP compared to the EV-GFP control. Cells expressing DHX30-GFP or empty vector GFP were subjected to GFP immunoprecipitation followed by LC-MS/MS analysis. Proteins identified with at least four unique peptides and a CHIMERYS score ≥25 are reported. Abundances are shown as scaled protein abundance values derived …
Checked	Accession	Description	# Peptides	# PSMs	# Unique Peptides	Score CHIMERY: CHIMERYS	Abundances (Scaled): F1: EV-ip	Abundances (Scaled): F2: DHX30-IP	log2(DHX30 / EV)
TRUE	Q13162	Peroxiredoxin-4 OS=Homo sapiens OX=9606 GN=PRDX4 PE=1 SV=1	9	71	7	30.2	39.3	42.2	0.102714
TRUE	P17661	Desmin OS=Homo sapiens OX=9606 GN=DES PE=1 SV=3	13	157	8	51.32	154	167.8	0.123812
TRUE	Q8TD47	Small ribosomal subunit protein eS4, Y isoform 2 OS=Homo sapiens OX=9606 GN=RPS4Y2 PE=2 SV=3	7	299	7	97.1	119.6	130.5	0.125832
TRUE	P11387	DNA topoisomerase 1 OS=Homo sapiens OX=9606 GN=TOP1 PE=1 SV=2	39	616	39	179.22	277.8	313.3	0.173498
TRUE	P62701	Small ribosomal subunit protein eS4, X isoform OS=Homo sapiens OX=9606 GN=RPS4X PE=1 SV=2	16	833	16	269.81	111.6	126	0.175087
TRUE	Q9BQ39	ATP-dependent RNA helicase DDX50 OS=Homo sapiens OX=9606 GN=DDX50 PE=1 SV=1	26	274	24	67.45	102.9	117.2	0.18773
TRUE	P35232	Prohibitin 1 OS=Homo sapiens OX=9606 GN=PHB1 PE=1 SV=1	15	351	15	107.6	70.5	80.3	0.187777
TRUE	P46778	Large ribosomal subunit protein eL21 OS=Homo sapiens OX=9606 GN=RPL21 PE=1 SV=2	8	215	8	70.08	37.7	43	0.189772
TRUE	P22626	Heterogeneous nuclear ribonucleoproteins A2/B1 OS=Homo sapiens OX=9606 GN=HNRNPA2B1 PE=1 SV=2	15	319	14	96.77	113.7	133.1	0.227278
TRUE	Q9P035	Very-long-chain (3R)-3-hydroxyacyl-CoA dehydratase 3 OS=Homo sapiens OX=9606 GN=HACD3 PE=1 SV=2	8	276	8	74.77	44.9	53.1	0.241996
TRUE	Q9NW13	RNA-binding protein 28 OS=Homo sapiens OX=9606 GN=RBM28 PE=1 SV=3	19	155	19	32.84	99.3	118.8	0.258669
TRUE	Q02543	Large ribosomal subunit protein eL20 OS=Homo sapiens OX=9606 GN=RPL18A PE=1 SV=2	11	549	11	188.32	38.9	46.8	0.266738
TRUE	P26599	Polypyrimidine tract-binding protein 1 OS=Homo sapiens OX=9606 GN=PTBP1 PE=1 SV=2	14	198	12	41.61	161.7	198.4	0.295092
TRUE	P39023	Large ribosomal subunit protein uL3 OS=Homo sapiens OX=9606 GN=RPL3 PE=1 SV=2	20	838	20	275.29	37	45.8	0.307822
TRUE	P62258	14-3-3 protein epsilon OS=Homo sapiens OX=9606 GN=YWHAE PE=1 SV=1	13	206	11	59.61	56.9	70.9	0.317357
TRUE	P26368	Splicing factor U2AF 65 kDa subunit OS=Homo sapiens OX=9606 GN=U2AF2 PE=1 SV=4	8	160	8	56.6	259.8	324.8	0.32215
TRUE	O95678	Keratin, type II cytoskeletal 75 OS=Homo sapiens OX=9606 GN=KRT75 PE=1 SV=2	24	1266	5	622.39	202.9	257.2	0.342122
TRUE	Q92841	Probable ATP-dependent RNA helicase DDX17 OS=Homo sapiens OX=9606 GN=DDX17 PE=1 SV=2	36	1197	27	381.4	135.8	173.7	0.355114
TRUE	Q9Y2X3	Nucleolar protein 58 OS=Homo sapiens OX=9606 GN=NOP58 PE=1 SV=1	24	250	24	70.99	156.1	200.7	0.36257
TRUE	P83731	Large ribosomal subunit protein eL24 OS=Homo sapiens OX=9606 GN=RPL24 PE=1 SV=1	6	365	6	102.6	28.8	37.4	0.376969
TRUE	P31947	14-3-3 protein sigma OS=Homo sapiens OX=9606 GN=SFN PE=1 SV=1	7	115	4	38.19	48.3	63.3	0.390182
TRUE	P52272	Heterogeneous nuclear ribonucleoprotein M OS=Homo sapiens OX=9606 GN=HNRNPM PE=1 SV=3	28	420	28	117.08	63.9	83.8	0.391134
TRUE	Q9NVP1	ATP-dependent RNA helicase DDX18 OS=Homo sapiens OX=9606 GN=DDX18 PE=1 SV=2	24	287	24	57.29	129.9	175.2	0.431601
TRUE	P62495	Eukaryotic peptide chain release factor subunit 1 OS=Homo sapiens OX=9606 GN=ETF1 PE=1 SV=3	17	219	17	67.21	33.4	45.1	0.433279
TRUE	Q6P1X5	Transcription initiation factor TFIID subunit 2 OS=Homo sapiens OX=9606 GN=TAF2 PE=1 SV=3	28	207	28	52.43	147.2	200.3	0.444385
TRUE	P06576	ATP synthase subunit beta, mitochondrial OS=Homo sapiens OX=9606 GN=ATP5F1B PE=1 SV=3	20	434	20	120.06	18.7	25.7	0.45873
TRUE	P36578	Large ribosomal subunit protein uL4 OS=Homo sapiens OX=9606 GN=RPL4 PE=1 SV=5	21	914	21	282.88	45.4	62.4	0.458854
TRUE	P63104	14-3-3 protein zeta/delta OS=Homo sapiens OX=9606 GN=YWHAZ PE=1 SV=1	8	142	6	46.72	34.1	46.9	0.459816
TRUE	P26641	Elongation factor 1-gamma OS=Homo sapiens OX=9606 GN=EEF1G PE=1 SV=3	20	391	20	143.56	97	134.6	0.472622
TRUE	P62906	Large ribosomal subunit protein uL1 OS=Homo sapiens OX=9606 GN=RPL10A PE=1 SV=2	13	233	13	74.96	117.6	163.7	0.477166
TRUE	P05388	Large ribosomal subunit protein uL10 OS=Homo sapiens OX=9606 GN=RPLP0 PE=1 SV=1	13	353	13	106.48	96	134.3	0.484353
TRUE	Q9NYF8	Bcl-2-associated transcription factor 1 OS=Homo sapiens OX=9606 GN=BCLAF1 PE=1 SV=2	26	207	25	55.83	105.1	147.4	0.487974
TRUE	Q8NHW5	Putative ribosomal protein uL10-like OS=Homo sapiens OX=9606 GN=RPLP0P6 PE=5 SV=1	9	295	9	90.61	93.8	131.6	0.4885
TRUE	Q5JNZ5	Putative ribosomal protein eS26-like OS=Homo sapiens OX=9606 GN=RPS26P11 PE=5 SV=1	4	311	4	119.24	29.4	41.3	0.490326
TRUE	P62244	Small ribosomal subunit protein uS8 OS=Homo sapiens OX=9606 GN=RPS15A PE=1 SV=2	7	420	7	101.04	46.4	65.8	0.503963
TRUE	Q9BQG0	Myb-binding protein 1A OS=Homo sapiens OX=9606 GN=MYBBP1A PE=1 SV=2	50	413	50	95.8	177.1	252.8	0.513432
TRUE	P46782	Small ribosomal subunit protein uS7 OS=Homo sapiens OX=9606 GN=RPS5 PE=1 SV=4	8	211	8	75.67	53.4	76.4	0.516733
TRUE	Q13595	Transformer-2 protein homolog alpha OS=Homo sapiens OX=9606 GN=TRA2A PE=1 SV=1	10	202	7	58.05	88.2	126.2	0.516861
TRUE	Q16629	Serine/arginine-rich splicing factor 7 OS=Homo sapiens OX=9606 GN=SRSF7 PE=1 SV=1	9	485	8	214.66	81.9	117.7	0.523179
TRUE	Q7Z794	Keratin, type II cytoskeletal 1b OS=Homo sapiens OX=9606 GN=KRT77 PE=1 SV=3	24	784	18	351.87	216.5	311.3	0.523939
TRUE	Q92499	ATP-dependent RNA helicase DDX1 OS=Homo sapiens OX=9606 GN=DDX1 PE=1 SV=2	40	593	40	161.42	82.4	119.3	0.533878
TRUE	P07900	Heat shock protein HSP 90-alpha OS=Homo sapiens OX=9606 GN=HSP90AA1 PE=1 SV=5	40	1233	22	355.3	65.8	95.8	0.541938
TRUE	Q8TDD1	ATP-dependent RNA helicase DDX54 OS=Homo sapiens OX=9606 GN=DDX54 PE=1 SV=2	27	213	26	57.82	116.9	172.3	0.559648
TRUE	P22087	rRNA 2'-O-methyltransferase fibrillarin OS=Homo sapiens OX=9606 GN=FBL PE=1 SV=2	15	243	15	78.77	172.1	254.8	0.566118
TRUE	Q5JTH9	RRP12-like protein OS=Homo sapiens OX=9606 GN=RRP12 PE=1 SV=2	31	108	30	25.38	110.1	163.7	0.57224
TRUE	Q14690	Protein RRP5 homolog OS=Homo sapiens OX=9606 GN=PDCD11 PE=1 SV=3	64	451	64	91.66	143.2	213.1	0.573499
TRUE	Q14566	DNA replication licensing factor MCM6 OS=Homo sapiens OX=9606 GN=MCM6 PE=1 SV=1	31	222	31	66.3	27.8	42	0.595304
TRUE	P61247	Small ribosomal subunit protein eS1 OS=Homo sapiens OX=9606 GN=RPS3A PE=1 SV=2	21	669	21	203.64	64.9	98.8	0.606293
TRUE	Q9Y2W1	Thyroid hormone receptor-associated protein 3 OS=Homo sapiens OX=9606 GN=THRAP3 PE=1 SV=2	27	237	26	55.23	111.9	171.1	0.61263
TRUE	P61353	Large ribosomal subunit protein eL27 OS=Homo sapiens OX=9606 GN=RPL27 PE=1 SV=2	6	349	6	136.77	81.2	125.8	0.63158
TRUE	P30050	Large ribosomal subunit protein uL11 OS=Homo sapiens OX=9606 GN=RPL12 PE=1 SV=1	7	124	7	33.06	114.9	179.5	0.643605
TRUE	Q9NR30	Nucleolar RNA helicase 2 OS=Homo sapiens OX=9606 GN=DDX21 PE=1 SV=5	47	1412	45	410.83	139.3	219.7	0.65734
TRUE	P42766	Large ribosomal subunit protein uL29 OS=Homo sapiens OX=9606 GN=RPL35 PE=1 SV=2	5	176	5	47.59	45.7	72.5	0.665787
TRUE	B7ZW38	Heterogeneous nuclear ribonucleoprotein C-like 3 OS=Homo sapiens OX=9606 GN=HNRNPCL3 PE=2 SV=1	7	241	7	72.04	81	128.8	0.669139
TRUE	B2RXH8	Heterogeneous nuclear ribonucleoprotein C-like 2 OS=Homo sapiens OX=9606 GN=HNRNPCL2 PE=1 SV=1	7	241	7	72.04	81	128.8	0.669139
TRUE	O60812	Heterogeneous nuclear ribonucleoprotein C-like 1 OS=Homo sapiens OX=9606 GN=HNRNPCL1 PE=1 SV=1	7	241	7	72.04	81	128.8	0.669139
TRUE	Q969P6	DNA topoisomerase I, mitochondrial OS=Homo sapiens OX=9606 GN=TOP1MT PE=1 SV=1	6	108	6	49.53	276.8	440.9	0.671608
TRUE	P46977	Dolichyl-diphosphooligosaccharide--protein glycosyltransferase subunit STT3A OS=Homo sapiens OX=9606 GN=STT3A PE=1 SV=2	14	150	13	51.09	58.4	93.8	0.68362
TRUE	P46781	Small ribosomal subunit protein uS4 OS=Homo sapiens OX=9606 GN=RPS9 PE=1 SV=3	16	737	16	319.81	25.3	41	0.696487
TRUE	P46776	Large ribosomal subunit protein uL15 OS=Homo sapiens OX=9606 GN=RPL27A PE=1 SV=2	6	339	6	112.09	32.2	52.7	0.710742
TRUE	P19338	Nucleolin OS=Homo sapiens OX=9606 GN=NCL PE=1 SV=3	24	689	24	244.67	128.5	211.9	0.721615
TRUE	P26373	Large ribosomal subunit protein eL13 OS=Homo sapiens OX=9606 GN=RPL13 PE=1 SV=4	8	277	8	100.39	55.5	92	0.729146
TRUE	Q9H307	Pinin OS=Homo sapiens OX=9606 GN=PNN PE=1 SV=5	22	139	22	39.93	108.8	181.6	0.739086
TRUE	Q6P158	Putative ATP-dependent RNA helicase DHX57 OS=Homo sapiens OX=9606 GN=DHX57 PE=1 SV=2	24	128	22	25.69	168.4	287.5	0.77167
TRUE	P51991	Heterogeneous nuclear ribonucleoprotein A3 OS=Homo sapiens OX=9606 GN=HNRNPA3 PE=1 SV=2	14	260	14	73.69	89.5	153.4	0.777339
TRUE	Q92616	Stalled ribosome sensor GCN1 OS=Homo sapiens OX=9606 GN=GCN1 PE=1 SV=7	38	175	38	31.81	81	141.3	0.802768
TRUE	Q9UBX3	Mitochondrial dicarboxylate carrier OS=Homo sapiens OX=9606 GN=SLC25A10 PE=1 SV=2	10	132	10	32.6	158.5	283.2	0.837338
TRUE	P02768	Albumin OS=Homo sapiens OX=9606 GN=ALB PE=1 SV=2	72	3562	72	1207.71	24.8	44.7	0.849935
TRUE	P49207	Large ribosomal subunit protein eL34 OS=Homo sapiens OX=9606 GN=RPL34 PE=1 SV=3	7	174	7	61.31	49.2	89.2	0.858385
TRUE	P62995	Transformer-2 protein homolog beta OS=Homo sapiens OX=9606 GN=TRA2B PE=1 SV=1	9	292	6	83.55	77.7	141.4	0.863796
TRUE	P18085	ADP-ribosylation factor 4 OS=Homo sapiens OX=9606 GN=ARF4 PE=1 SV=3	9	373	5	93.55	8.2	15	0.871267
TRUE	O43143	ATP-dependent RNA helicase DHX15 OS=Homo sapiens OX=9606 GN=DHX15 PE=1 SV=2	36	606	35	187.89	87.9	161.4	0.876706
TRUE	Q02878	Large ribosomal subunit protein eL6 OS=Homo sapiens OX=9606 GN=RPL6 PE=1 SV=3	16	941	16	327.22	51	93.9	0.880628
TRUE	P07910	Heterogeneous nuclear ribonucleoproteins C1/C2 OS=Homo sapiens OX=9606 GN=HNRNPC PE=1 SV=4	15	590	15	191.33	78.2	144.4	0.88483
TRUE	P62910	Large ribosomal subunit protein eL32 OS=Homo sapiens OX=9606 GN=RPL32 PE=1 SV=2	6	206	6	51.71	36.4	67.5	0.890949
TRUE	P05455	Lupus La protein OS=Homo sapiens OX=9606 GN=SSB PE=1 SV=2	17	164	17	38.3	32.8	61.9	0.916244
TRUE	Q08211	ATP-dependent RNA helicase A OS=Homo sapiens OX=9606 GN=DHX9 PE=1 SV=4	54	1184	54	314.12	141.6	271.1	0.937004
TRUE	O00567	Nucleolar protein 56 OS=Homo sapiens OX=9606 GN=NOP56 PE=1 SV=4	26	319	26	93.3	154.5	295.9	0.937503
TRUE	Q9Y3U8	Large ribosomal subunit protein eL36 OS=Homo sapiens OX=9606 GN=RPL36 PE=1 SV=3	5	116	5	25.65	55.4	108	0.963073
TRUE	P02647	Apolipoprotein A-I OS=Homo sapiens OX=9606 GN=APOA1 PE=1 SV=1	17	318	17	94.15	23.9	47	0.97565
TRUE	P50914	Large ribosomal subunit protein eL14 OS=Homo sapiens OX=9606 GN=RPL14 PE=1 SV=4	6	447	6	142.76	33.9	66.9	0.980721
TRUE	O60506	Heterogeneous nuclear ribonucleoprotein Q OS=Homo sapiens OX=9606 GN=SYNCRIP PE=1 SV=2	20	279	14	81.19	92	183.6	0.99686
TRUE	P01857	Immunoglobulin heavy constant gamma 1 OS=Homo sapiens OX=9606 GN=IGHG1 PE=1 SV=2	14	407	6	118.37	27.5	55.4	1.01045
TRUE	P0DOX5	Immunoglobulin gamma-1 heavy chain OS=Homo sapiens OX=9606 PE=1 SV=2	14	407	6	118.37	27.5	55.4	1.01045
TRUE	Q07021	Complement component 1 Q subcomponent-binding protein, mitochondrial OS=Homo sapiens OX=9606 GN=C1QBP PE=1 SV=1	5	92	5	31.5	66.3	135.8	1.0344
TRUE	P12004	Proliferating cell nuclear antigen OS=Homo sapiens OX=9606 GN=PCNA PE=1 SV=1	10	104	10	25.98	38	78.6	1.04853
TRUE	P62847	Small ribosomal subunit protein eS24 OS=Homo sapiens OX=9606 GN=RPS24 PE=1 SV=1	5	379	5	101.4	48.2	99.7	1.04856
TRUE	Q13243	Serine/arginine-rich splicing factor 5 OS=Homo sapiens OX=9606 GN=SRSF5 PE=1 SV=1	8	122	7	46.89	138.5	292.4	1.07806
TRUE	P00738	Haptoglobin OS=Homo sapiens OX=9606 GN=HP PE=1 SV=1	21	129	9	35.18	16.3	35.3	1.1148
TRUE	P14923	Junction plakoglobin OS=Homo sapiens OX=9606 GN=JUP PE=1 SV=3	31	328	25	76.3	168.6	367.7	1.12492
TRUE	Q13151	Heterogeneous nuclear ribonucleoprotein A0 OS=Homo sapiens OX=9606 GN=HNRNPA0 PE=1 SV=1	7	139	7	48.05	52.6	116.2	1.14348
TRUE	P15880	Small ribosomal subunit protein uS5 OS=Homo sapiens OX=9606 GN=RPS2 PE=1 SV=2	15	564	15	165.6	30.2	67.4	1.1582
TRUE	P13647	Keratin, type II cytoskeletal 5 OS=Homo sapiens OX=9606 GN=KRT5 PE=1 SV=3	50	2742	27	1016.99	128.5	289.5	1.17179
TRUE	Q14978	Nucleolar and coiled-body phosphoprotein 1 OS=Homo sapiens OX=9606 GN=NOLC1 PE=1 SV=2	17	156	17	33.2	89.4	202.9	1.18242
TRUE	P11940	Polyadenylate-binding protein 1 OS=Homo sapiens OX=9606 GN=PABPC1 PE=1 SV=2	26	623	18	200.76	63.5	145.2	1.19321
TRUE	Q12906	Interleukin enhancer-binding factor 3 OS=Homo sapiens OX=9606 GN=ILF3 PE=1 SV=3	28	414	22	135.74	67.3	154.5	1.19893
TRUE	O43707	Alpha-actinin-4 OS=Homo sapiens OX=9606 GN=ACTN4 PE=1 SV=2	47	226	29	52.83	99	233.5	1.23792
TRUE	Q9Y295	Developmentally-regulated GTP-binding protein 1 OS=Homo sapiens OX=9606 GN=DRG1 PE=1 SV=1	18	114	18	28.61	73.5	179.1	1.28495
TRUE	Q14151	Scaffold attachment factor B2 OS=Homo sapiens OX=9606 GN=SAFB2 PE=1 SV=1	16	126	11	27.93	54.8	133.7	1.28675
TRUE	Q9H361	Polyadenylate-binding protein 3 OS=Homo sapiens OX=9606 GN=PABPC3 PE=1 SV=2	14	326	12	114.18	53.4	134.9	1.33698
TRUE	O43390	Heterogeneous nuclear ribonucleoprotein R OS=Homo sapiens OX=9606 GN=HNRNPR PE=1 SV=1	24	446	18	137.98	87.6	226.8	1.37242
TRUE	O76011	Keratin, type I cuticular Ha4 OS=Homo sapiens OX=9606 GN=KRT34 PE=1 SV=3	28	344	13	120.67	30	81	1.43296
TRUE	P18124	Large ribosomal subunit protein uL30 OS=Homo sapiens OX=9606 GN=RPL7 PE=1 SV=1	18	1104	18	354.13	27.6	74.7	1.43644
TRUE	P01859	Immunoglobulin heavy constant gamma 2 OS=Homo sapiens OX=9606 GN=IGHG2 PE=1 SV=3	13	244	6	74.58	16	43.8	1.45286
TRUE	Q12905	Interleukin enhancer-binding factor 2 OS=Homo sapiens OX=9606 GN=ILF2 PE=1 SV=2	14	297	14	76.15	77	213.8	1.47333
TRUE	Q96E39	RNA binding motif protein, X-linked-like-1 OS=Homo sapiens OX=9606 GN=RBMXL1 PE=1 SV=1	11	218	11	69.25	49.4	142.5	1.52838
TRUE	P81605	Dermcidin OS=Homo sapiens OX=9606 GN=DCD PE=1 SV=2	5	169	5	58.01	89.1	264.8	1.57141
TRUE	Q5D862	Filaggrin-2 OS=Homo sapiens OX=9606 GN=FLG2 PE=1 SV=1	11	123	11	36.02	89.6	267.4	1.57743
TRUE	P27635	Large ribosomal subunit protein uL16 OS=Homo sapiens OX=9606 GN=RPL10 PE=1 SV=5	10	490	10	195.38	9.6	29.7	1.62936
TRUE	Q15323	Keratin, type I cuticular Ha1 OS=Homo sapiens OX=9606 GN=KRT31 PE=1 SV=3	31	641	6	253.85	44.8	141.7	1.66127
TRUE	Q00839	Heterogeneous nuclear ribonucleoprotein U OS=Homo sapiens OX=9606 GN=HNRNPU PE=1 SV=6	28	1020	28	320.07	60.9	195.9	1.6856
TRUE	P08779	Keratin, type I cytoskeletal 16 OS=Homo sapiens OX=9606 GN=KRT16 PE=1 SV=4	42	1906	26	666.41	79	257.3	1.70353
TRUE	P04264	Keratin, type II cytoskeletal 1 OS=Homo sapiens OX=9606 GN=KRT1 PE=1 SV=6	59	6783	50	2648.67	97.6	330.2	1.75839
TRUE	P67809	Y-box-binding protein 1 OS=Homo sapiens OX=9606 GN=YBX1 PE=1 SV=3	11	262	7	69.34	27.9	95.5	1.77524
TRUE	P13645	Keratin, type I cytoskeletal 10 OS=Homo sapiens OX=9606 GN=KRT10 PE=1 SV=6	49	5674	39	1779.24	105	364.4	1.79513
TRUE	Q01469	Fatty acid-binding protein 5 OS=Homo sapiens OX=9606 GN=FABP5 PE=1 SV=3	6	100	6	27.88	41.5	144.3	1.79789
TRUE	P35908	Keratin, type II cytoskeletal 2 epidermal OS=Homo sapiens OX=9606 GN=KRT2 PE=1 SV=2	62	4881	43	1783.17	91.4	332.8	1.86439
TRUE	P78386	Keratin, type II cuticular Hb5 OS=Homo sapiens OX=9606 GN=KRT85 PE=1 SV=1	45	568	18	193.86	21.7	82.3	1.9232
TRUE	Q96L21	Ribosomal protein uL16-like OS=Homo sapiens OX=9606 GN=RPL10L PE=1 SV=3	4	204	4	89.49	5.8	22.1	1.92992
TRUE	P35527	Keratin, type I cytoskeletal 9 OS=Homo sapiens OX=9606 GN=KRT9 PE=1 SV=3	48	4131	47	1284.19	91.2	362.9	1.99247
TRUE	O76013	Keratin, type I cuticular Ha6 OS=Homo sapiens OX=9606 GN=KRT36 PE=1 SV=1	11	239	5	125.14	17.4	70.6	2.02058
TRUE	P38159	RNA-binding motif protein, X chromosome OS=Homo sapiens OX=9606 GN=RBMX PE=1 SV=3	15	265	15	85.8	39.8	166.3	2.06295
TRUE	P02533	Keratin, type I cytoskeletal 14 OS=Homo sapiens OX=9606 GN=KRT14 PE=1 SV=4	40	2187	15	725.57	82.1	346.2	2.07615
TRUE	P51153	Ras-related protein Rab-13 OS=Homo sapiens OX=9606 GN=RAB13 PE=1 SV=1	10	121	7	38.1	12.1	51.2	2.08114
TRUE	P08865	Small ribosomal subunit protein uS2 OS=Homo sapiens OX=9606 GN=RPSA PE=1 SV=4	9	89	9	26.81	18.8	80.2	2.09287
TRUE	P09661	U2 small nuclear ribonucleoprotein A' OS=Homo sapiens OX=9606 GN=SNRPA1 PE=1 SV=2	11	109	11	32.85	137.1	591.8	2.10988
TRUE	Q13310	Polyadenylate-binding protein 4 OS=Homo sapiens OX=9606 GN=PABPC4 PE=1 SV=1	26	383	18	119.98	24.3	110.1	2.17979
TRUE	P01876	Immunoglobulin heavy constant alpha 1 OS=Homo sapiens OX=9606 GN=IGHA1 PE=1 SV=3	11	124	8	36.3	27.9	157.8	2.49976
TRUE	Q92522	Histone H1.10 OS=Homo sapiens OX=9606 GN=H1-10 PE=1 SV=1	7	124	7	25.67	7.3	51.5	2.8186
TRUE	Q7L2E3	ATP-dependent RNA helicase DHX30 OS=Homo sapiens OX=9606 GN=DHX30 PE=1 SV=1	114	16796	114	6791.61	6.7	51.2	2.93391
TRUE	P22234	Bifunctional phosphoribosylaminoimidazole carboxylase/phosphoribosylaminoimidazole succinocarboxamide synthetase OS=Homo sapiens OX=9606 GN=PAICS PE=1 SV=3	14	135	14	33.6	6.6	58.8	3.15528
TRUE	P53621	Coatomer subunit alpha OS=Homo sapiens OX=9606 GN=COPA PE=1 SV=2	50	401	50	125.2	4.3	69.4	4.01253
TRUE	P40616	ADP-ribosylation factor-like protein 1 OS=Homo sapiens OX=9606 GN=ARL1 PE=1 SV=1	7	114	7	33.27	0	10.2	33.2479
TRUE	P78385	Keratin, type II cuticular Hb3 OS=Homo sapiens OX=9606 GN=KRT83 PE=1 SV=2	43	569	4	186.37	0	19.7	34.1975
TRUE	P11177	Pyruvate dehydrogenase E1 component subunit beta, mitochondrial OS=Homo sapiens OX=9606 GN=PDHB PE=1 SV=3	9	86	9	34.39	0	23.1	34.4272

### Sheet: reactome pathways enrichment
Supplementary Table 4.
Description: Reactome pathway enrichment analysis of nuclear DHX30-associated proteins. The table reports the results of Reactome pathway enrichment analysis performed on high-confidence DHX30-associated proteins identified by nuclear immunoprecipitation followed by mass spectrometry. Enrichment analysis was performed using STRING (https://string-db.org/).
#term ID	term description	observed gene count	background gene count	strength	signal	false discovery rate	matching proteins in your network (IDs)	matching proteins in your network (labels)
HSA-8953854	Metabolism of RNA	57	705	1.09	4.14	5.44e-43	9606.ENSP00000216832,9606.ENSP00000221801,9606.ENSP00000222247,9606.ENSP00000223073,9606.ENSP00000254193,9606.ENSP00000259469,9606.ENSP00000264279,9606.ENSP00000298283,9606.ENSP00000307863,9606.ENSP00000307889,9606.ENSP00000311430,9606.ENSP00000313007,9606.ENSP00000318195,9606.ENSP00000318646,9606.ENSP00000325376,9606.ENSP00000325905,9606.ENSP00000336741,9606.ENSP00000339795,9606.ENSP00000341885,…	PNN,FBL,RPL18A,RBM28,SNRPA1,RPL35,NOP58,RPL10L,U2AF2,RPL13,RPL4,PABPC1,NCL,RPS15A,HNRNPM,SRSF7,DHX15,RPL7,RPS2,RPL3,RPL27A,RPL21,RPS3A,DDX21,HNRNPA2B1,PTBP1,ETF1,RPL12,DHX9,PDCD11,RBMX,YBX1,RPS4X,RPL10A,HNRNPR,NOP56,DDX1,RPS9,HNRNPA3,RPL24,RPL34,YWHAZ,RPL14,RPSA,RPL6,RPL10,RPS24,RPL32,TRA2B,RPLP0,HNRNPC,SRSF5,RPL36,RPL27,RPS5,RPS4Y2,HNRNPU
HSA-6791226	Major pathway of rRNA processing in the nucleolus and cytosol	36	181	1.49	6.34	3.84e-38	9606.ENSP00000221801,9606.ENSP00000222247,9606.ENSP00000223073,9606.ENSP00000259469,9606.ENSP00000264279,9606.ENSP00000298283,9606.ENSP00000307889,9606.ENSP00000311430,9606.ENSP00000318195,9606.ENSP00000318646,9606.ENSP00000339795,9606.ENSP00000341885,9606.ENSP00000346001,9606.ENSP00000346015,9606.ENSP00000346027,9606.ENSP00000346050,9606.ENSP00000346120,9606.ENSP00000354739,9606.ENSP00000358812,…	FBL,RPL18A,RBM28,RPL35,NOP58,RPL10L,RPL13,RPL4,NCL,RPS15A,RPL7,RPS2,RPL3,RPL27A,RPL21,RPS3A,DDX21,RPL12,PDCD11,RPS4X,RPL10A,NOP56,RPS9,RPL24,RPL34,RPL14,RPSA,RPL6,RPL10,RPS24,RPL32,RPLP0,RPL36,RPL27,RPS5,RPS4Y2
HSA-1266738	Developmental Biology	48	1108	0.82	2.27	8.92e-25	9606.ENSP00000167586,9606.ENSP00000222247,9606.ENSP00000246662,9606.ENSP00000251645,9606.ENSP00000252242,9606.ENSP00000252244,9606.ENSP00000252245,9606.ENSP00000257901,9606.ENSP00000259469,9606.ENSP00000269576,9606.ENSP00000293670,9606.ENSP00000298283,9606.ENSP00000301653,9606.ENSP00000307889,9606.ENSP00000310861,9606.ENSP00000311430,9606.ENSP00000313007,9606.ENSP00000318646,9606.ENSP00000329165,…	KRT14,RPL18A,KRT9,KRT31,KRT5,KRT1,KRT75,KRT85,RPL35,KRT10,KRT83,RPL10L,KRT16,RPL13,KRT2,RPL4,PABPC1,RPS15A,KRT36,HSP90AA1,RPL7,RPS2,KRT77,RPL3,RPL27A,RPL21,RPS3A,THRAP3,ETF1,RPL12,RPS4X,RPL10A,RPS9,JUP,KRT34,RPL24,RPL34,RPL14,RPSA,RPL6,RPL10,RPS24,RPL32,RPLP0,RPL36,RPL27,RPS5,RPS4Y2
HSA-2262752	Cellular responses to stress	34	747	0.85	2.03	2.29e-17	9606.ENSP00000222247,9606.ENSP00000236850,9606.ENSP00000259469,9606.ENSP00000264335,9606.ENSP00000295897,9606.ENSP00000298283,9606.ENSP00000300648,9606.ENSP00000307889,9606.ENSP00000311430,9606.ENSP00000318646,9606.ENSP00000335153,9606.ENSP00000339795,9606.ENSP00000341885,9606.ENSP00000346001,9606.ENSP00000346015,9606.ENSP00000346027,9606.ENSP00000346050,9606.ENSP00000354739,9606.ENSP00000362744,…	RPL18A,APOA1,RPL35,YWHAE,ALB,RPL10L,GCN1,RPL13,RPL4,RPS15A,HSP90AA1,RPL7,RPS2,RPL3,RPL27A,RPL21,RPS3A,RPL12,RPS4X,RPL10A,RPS9,RPL24,RPL34,RPL14,RPSA,RPL6,RPL10,RPS24,RPL32,RPLP0,RPL36,RPL27,RPS5,RPS4Y2
HSA-5663205	Infectious disease	35	917	0.77	1.75	1.18e-15	9606.ENSP00000222247,9606.ENSP00000259469,9606.ENSP00000264335,9606.ENSP00000298283,9606.ENSP00000307889,9606.ENSP00000311430,9606.ENSP00000318646,9606.ENSP00000335153,9606.ENSP00000339795,9606.ENSP00000340989,9606.ENSP00000341885,9606.ENSP00000346001,9606.ENSP00000346015,9606.ENSP00000346027,9606.ENSP00000346050,9606.ENSP00000354739,9606.ENSP00000362744,9606.ENSP00000363018,9606.ENSP00000367406,…	RPL18A,RPL35,YWHAE,RPL10L,RPL13,RPL4,RPS15A,HSP90AA1,RPL7,SFN,RPS2,RPL3,RPL27A,RPL21,RPS3A,RPL12,RPS4X,RPL10A,TAF2,RPS9,STT3A,RPL24,RPL34,YWHAZ,RPL14,RPSA,RPL6,RPL10,RPS24,RPL32,RPLP0,RPL36,RPL27,RPS5,RPS4Y2
HSA-392499	Metabolism of proteins	44	1917	0.55	1.16	2.66e-12	9606.ENSP00000222247,9606.ENSP00000236850,9606.ENSP00000259469,9606.ENSP00000264279,9606.ENSP00000295897,9606.ENSP00000298283,9606.ENSP00000306010,9606.ENSP00000307889,9606.ENSP00000311430,9606.ENSP00000313007,9606.ENSP00000318646,9606.ENSP00000331901,9606.ENSP00000339795,9606.ENSP00000341885,9606.ENSP00000346001,9606.ENSP00000346015,9606.ENSP00000346027,9606.ENSP00000346050,9606.ENSP00000353741,…	RPL18A,APOA1,RPL35,NOP58,ALB,RPL10L,ARF4,RPL13,RPL4,PABPC1,RPS15A,EEF1G,RPL7,RPS2,RPL3,RPL27A,RPL21,RPS3A,ETF1,TOP1,RPL12,COPA,RAB13,RPS4X,RPL10A,PCNA,NOP56,RPS9,STT3A,RPL24,RPL34,RPL14,DDX17,RPSA,RPL6,RPL10,RPS24,RPL32,RPLP0,HNRNPC,RPL36,RPL27,RPS5,RPS4Y2
HSA-1643685	Disease	39	1702	0.55	1.1	1.21e-10	9606.ENSP00000222247,9606.ENSP00000225698,9606.ENSP00000236850,9606.ENSP00000259469,9606.ENSP00000264335,9606.ENSP00000298283,9606.ENSP00000307889,9606.ENSP00000311430,9606.ENSP00000318646,9606.ENSP00000331901,9606.ENSP00000335153,9606.ENSP00000339795,9606.ENSP00000340989,9606.ENSP00000341885,9606.ENSP00000346001,9606.ENSP00000346015,9606.ENSP00000346027,9606.ENSP00000346050,9606.ENSP00000354739,…	RPL18A,C1QBP,APOA1,RPL35,YWHAE,RPL10L,RPL13,RPL4,RPS15A,EEF1G,HSP90AA1,RPL7,SFN,RPS2,RPL3,RPL27A,RPL21,RPS3A,RPL12,RPS4X,RPL10A,TAF2,RPS9,STT3A,RPL24,RPL34,YWHAZ,RPL14,RPSA,RPL6,RPL10,RPS24,RPL32,RPLP0,RPL36,RPL27,RPS5,PHB,RPS4Y2
HSA-1430728	Metabolism	38	2092	0.45	0.82	1.47e-07	9606.ENSP00000222247,9606.ENSP00000236850,9606.ENSP00000259469,9606.ENSP00000261875,9606.ENSP00000262030,9606.ENSP00000295897,9606.ENSP00000297258,9606.ENSP00000298283,9606.ENSP00000307241,9606.ENSP00000307889,9606.ENSP00000311430,9606.ENSP00000318646,9606.ENSP00000335153,9606.ENSP00000339795,9606.ENSP00000341885,9606.ENSP00000346001,9606.ENSP00000346015,9606.ENSP00000346027,9606.ENSP00000346050,…	RPL18A,APOA1,RPL35,HACD3,ATP5F1B,ALB,FABP5,RPL10L,PDHB,RPL13,RPL4,RPS15A,HSP90AA1,RPL7,RPS2,RPL3,RPL27A,RPL21,RPS3A,THRAP3,RPL12,RPS4X,RPL10A,RPS9,RPL24,RPL34,RPL14,PAICS,RPSA,RPL6,RPL10,RPS24,RPL32,RPLP0,RPL36,RPL27,RPS5,RPS4Y2

### Sheet: GO enrichment
Supplementary Table 4
Description: Gene Ontology (GO) biological process enrichment analysis was performed on high-confidence nuclear DHX30-associated proteins identified by immunoprecipitation followed by mass spectrometry. Enrichment analysis was performed using STRING (https://string-db.org/).
#term ID	term description	observed gene count	background gene count	strength	signal	false discovery rate	matching proteins in your network (IDs)	matching proteins in your network (labels)
GO:0010467	Gene expression	75	2101	0.74	2.17	5.4e-35	9606.ENSP00000216832,9606.ENSP00000221801,9606.ENSP00000222247,9606.ENSP00000223073,9606.ENSP00000225698,9606.ENSP00000254193,9606.ENSP00000259469,9606.ENSP00000263239,9606.ENSP00000264279,9606.ENSP00000297071,9606.ENSP00000298283,9606.ENSP00000300648,9606.ENSP00000307863,9606.ENSP00000307889,9606.ENSP00000311430,9606.ENSP00000313007,9606.ENSP00000316042,9606.ENSP00000318646,9606.ENSP00000323858,…	PNN,FBL,RPL18A,RBM28,C1QBP,SNRPA1,RPL35,DDX18,NOP58,TRA2A,RPL10L,GCN1,U2AF2,RPL13,RPL4,PABPC1,HNRNPA0,RPS15A,DDX54,HNRNPM,SRSF7,DRG1,EEF1G,DHX15,RPL7,RPS2,RPL3,RPL27A,RPL21,RPS3A,DDX21,THRAP3,HNRNPA2B1,HP,PTBP1,ETF1,RPL12,DHX9,SYNCRIP,PDCD11,RBMX,YBX1,PABPC4,RPS4X,RPL10A,HNRNPR,TAF2,PRDX4,NOP56,DDX1,RPS9,HNRNPA3,RPL24,RPL34,RPL14,DDX17,NOLC1,SSB,RPSA,RPL6,RPL10,RPS24,RPL32,TRA2B,BCLAF1,RBMXL1,RRP…
GO:0034641	Cellular nitrogen compound metabolic process	83	3463	0.57	1.51	3.31e-28	9606.ENSP00000216832,9606.ENSP00000221801,9606.ENSP00000222247,9606.ENSP00000223073,9606.ENSP00000225698,9606.ENSP00000254193,9606.ENSP00000259469,9606.ENSP00000262030,9606.ENSP00000263239,9606.ENSP00000264156,9606.ENSP00000264279,9606.ENSP00000281589,9606.ENSP00000297071,9606.ENSP00000298283,9606.ENSP00000300648,9606.ENSP00000307241,9606.ENSP00000307863,9606.ENSP00000307889,9606.ENSP00000311430,…	PNN,FBL,RPL18A,RBM28,C1QBP,SNRPA1,RPL35,ATP5F1B,DDX18,MCM6,NOP58,PABPC3,TRA2A,RPL10L,GCN1,PDHB,U2AF2,RPL13,RPL4,PABPC1,HNRNPA0,RPS15A,DDX54,HNRNPM,SRSF7,TOP1MT,DRG1,EEF1G,HSP90AA1,DHX15,RPL7,RPS2,RPL3,RPL27A,RPL21,RPS3A,DDX21,THRAP3,HNRNPA2B1,PTBP1,ETF1,TOP1,RPL12,DHX9,SYNCRIP,PDCD11,RBMX,YBX1,PABPC4,RPS4X,RPL10A,HNRNPR,TAF2,PCNA,NOP56,DDX1,RPS9,HNRNPA3,RPL24,RPL34,RPL14,DDX17,PAICS,NOLC1,SSB,RPS…
GO:0006396	RNA processing	45	868	0.9	2.53	2.04e-24	9606.ENSP00000216832,9606.ENSP00000221801,9606.ENSP00000223073,9606.ENSP00000225698,9606.ENSP00000254193,9606.ENSP00000259469,9606.ENSP00000263239,9606.ENSP00000264279,9606.ENSP00000297071,9606.ENSP00000307863,9606.ENSP00000313007,9606.ENSP00000316042,9606.ENSP00000323858,9606.ENSP00000325376,9606.ENSP00000325905,9606.ENSP00000336741,9606.ENSP00000339795,9606.ENSP00000346120,9606.ENSP00000346634,…	PNN,FBL,RBM28,C1QBP,SNRPA1,RPL35,DDX18,NOP58,TRA2A,U2AF2,PABPC1,HNRNPA0,DDX54,HNRNPM,SRSF7,DHX15,RPL7,DDX21,THRAP3,HNRNPA2B1,PTBP1,DHX9,SYNCRIP,PDCD11,RBMX,YBX1,PABPC4,RPL10A,HNRNPR,NOP56,DDX1,HNRNPA3,RPL14,DDX17,NOLC1,SSB,RPS24,TRA2B,BCLAF1,RBMXL1,RRP12,HNRNPC,SRSF5,RPL27,HNRNPU
GO:0006412	Translation	34	389	1.13	3.39	2.5e-24	9606.ENSP00000222247,9606.ENSP00000259469,9606.ENSP00000298283,9606.ENSP00000300648,9606.ENSP00000307889,9606.ENSP00000311430,9606.ENSP00000318646,9606.ENSP00000329715,9606.ENSP00000331901,9606.ENSP00000339795,9606.ENSP00000341885,9606.ENSP00000346001,9606.ENSP00000346015,9606.ENSP00000346027,9606.ENSP00000346050,9606.ENSP00000353741,9606.ENSP00000354739,9606.ENSP00000361949,9606.ENSP00000362744,…	RPL18A,RPL35,RPL10L,GCN1,RPL13,RPL4,RPS15A,DRG1,EEF1G,RPL7,RPS2,RPL3,RPL27A,RPL21,RPS3A,ETF1,RPL12,PABPC4,RPS4X,RPL10A,RPS9,RPL24,RPL34,RPL14,RPSA,RPL6,RPL10,RPS24,RPL32,RPLP0,RPL36,RPL27,RPS5,RPS4Y2
GO:0043604	Amide biosynthetic process	35	536	1	2.73	2.57e-21	9606.ENSP00000222247,9606.ENSP00000259469,9606.ENSP00000298283,9606.ENSP00000300648,9606.ENSP00000307241,9606.ENSP00000307889,9606.ENSP00000311430,9606.ENSP00000318646,9606.ENSP00000329715,9606.ENSP00000331901,9606.ENSP00000339795,9606.ENSP00000341885,9606.ENSP00000346001,9606.ENSP00000346015,9606.ENSP00000346027,9606.ENSP00000346050,9606.ENSP00000353741,9606.ENSP00000354739,9606.ENSP00000361949,…	RPL18A,RPL35,RPL10L,GCN1,PDHB,RPL13,RPL4,RPS15A,DRG1,EEF1G,RPL7,RPS2,RPL3,RPL27A,RPL21,RPS3A,ETF1,RPL12,PABPC4,RPS4X,RPL10A,RPS9,RPL24,RPL34,RPL14,RPSA,RPL6,RPL10,RPS24,RPL32,RPLP0,RPL36,RPL27,RPS5,RPS4Y2
GO:0022613	Ribonucleoprotein complex biogenesis	31	449	1.03	2.67	2.99e-19	9606.ENSP00000221801,9606.ENSP00000225698,9606.ENSP00000254193,9606.ENSP00000259469,9606.ENSP00000263239,9606.ENSP00000264279,9606.ENSP00000298283,9606.ENSP00000323858,9606.ENSP00000335153,9606.ENSP00000339795,9606.ENSP00000346120,9606.ENSP00000356520,9606.ENSP00000358812,9606.ENSP00000359645,9606.ENSP00000363018,9606.ENSP00000370589,9606.ENSP00000370745,9606.ENSP00000370968,9606.ENSP00000377640,…	FBL,C1QBP,SNRPA1,RPL35,DDX18,NOP58,RPL10L,DDX54,HSP90AA1,RPL7,DDX21,DHX9,PDCD11,RBMX,RPL10A,NOP56,DDX1,MYBBP1A,RPL24,RPL14,DDX17,NOLC1,RPSA,RPL6,RPL10,RPS24,RRP12,RPLP0,SRSF5,RPL27,RPS5
GO:0043170	Macromolecule metabolic process	91	5781	0.38	0.99	5.12e-19	9606.ENSP00000216832,9606.ENSP00000221801,9606.ENSP00000222247,9606.ENSP00000223073,9606.ENSP00000225698,9606.ENSP00000236850,9606.ENSP00000252244,9606.ENSP00000254193,9606.ENSP00000259469,9606.ENSP00000263239,9606.ENSP00000264156,9606.ENSP00000264279,9606.ENSP00000269576,9606.ENSP00000281589,9606.ENSP00000297071,9606.ENSP00000298283,9606.ENSP00000300648,9606.ENSP00000306010,9606.ENSP00000307863,…	PNN,FBL,RPL18A,RBM28,C1QBP,APOA1,KRT1,SNRPA1,RPL35,DDX18,MCM6,NOP58,KRT10,PABPC3,TRA2A,RPL10L,GCN1,ARF4,U2AF2,RPL13,KRT2,RPL4,PABPC1,HNRNPA0,RPS15A,DDX54,HNRNPM,SRSF7,TOP1MT,DRG1,EEF1G,HSP90AA1,DHX15,RPL7,RPS2,RPL3,RPL27A,RPL21,RPS3A,DDX21,THRAP3,HNRNPA2B1,HP,PTBP1,ETF1,TOP1,RPL12,DHX9,SYNCRIP,PDCD11,RBMX,YBX1,PABPC4,RPS4X,RPL10A,HNRNPR,TAF2,PCNA,PRDX4,NOP56,DDX1,RPS9,HNRNPA3,STT3A,RPL24,RPL34,YW…
GO:0006807	Nitrogen compound metabolic process	96	6643	0.35	0.92	3.2e-18	9606.ENSP00000216832,9606.ENSP00000221801,9606.ENSP00000222247,9606.ENSP00000223073,9606.ENSP00000225698,9606.ENSP00000236850,9606.ENSP00000252244,9606.ENSP00000254193,9606.ENSP00000259469,9606.ENSP00000261875,9606.ENSP00000262030,9606.ENSP00000263239,9606.ENSP00000264156,9606.ENSP00000264279,9606.ENSP00000269576,9606.ENSP00000281589,9606.ENSP00000297071,9606.ENSP00000297258,9606.ENSP00000298283,…	PNN,FBL,RPL18A,RBM28,C1QBP,APOA1,KRT1,SNRPA1,RPL35,HACD3,ATP5F1B,DDX18,MCM6,NOP58,KRT10,PABPC3,TRA2A,FABP5,RPL10L,GCN1,ARF4,PDHB,U2AF2,RPL13,KRT2,RPL4,PABPC1,HNRNPA0,RPS15A,DDX54,HNRNPM,SRSF7,TOP1MT,DRG1,EEF1G,HSP90AA1,DHX15,RPL7,RPS2,RPL3,RPL27A,RPL21,RPS3A,DDX21,THRAP3,HNRNPA2B1,HP,PTBP1,ETF1,TOP1,RPL12,DHX9,SYNCRIP,PDCD11,RBMX,YBX1,PABPC4,RPS4X,RPL10A,HNRNPR,TAF2,PCNA,PRDX4,NOP56,DDX1,RPS9,HNR…
GO:0016070	RNA metabolic process	48	1550	0.68	1.61	1.57e-17	9606.ENSP00000216832,9606.ENSP00000221801,9606.ENSP00000223073,9606.ENSP00000225698,9606.ENSP00000254193,9606.ENSP00000259469,9606.ENSP00000263239,9606.ENSP00000264279,9606.ENSP00000281589,9606.ENSP00000297071,9606.ENSP00000307863,9606.ENSP00000313007,9606.ENSP00000316042,9606.ENSP00000323858,9606.ENSP00000325376,9606.ENSP00000325905,9606.ENSP00000336741,9606.ENSP00000339795,9606.ENSP00000346120,…	PNN,FBL,RBM28,C1QBP,SNRPA1,RPL35,DDX18,NOP58,PABPC3,TRA2A,U2AF2,PABPC1,HNRNPA0,DDX54,HNRNPM,SRSF7,DHX15,RPL7,DDX21,THRAP3,HNRNPA2B1,PTBP1,ETF1,DHX9,SYNCRIP,PDCD11,RBMX,YBX1,PABPC4,RPL10A,HNRNPR,TAF2,NOP56,DDX1,HNRNPA3,RPL14,DDX17,NOLC1,SSB,RPS24,TRA2B,BCLAF1,RBMXL1,RRP12,HNRNPC,SRSF5,RPL27,HNRNPU
